# Crop yields under simulated nuclear winter: a growth chamber experiment

**DOI:** 10.64898/2026.05.05.723012

**Authors:** Simon Blouin, Desa Rae Abrams, Rotem Ben-Zeev, Charles T. Anderson, Jesse R. Lasky, David Denkenberger

## Abstract

A global nuclear war could inject soot into the stratosphere, blocking sunlight and causing rapid cooling. Assessments of the resulting agricultural collapse rely on crop models never validated under such conditions. We grew wheat, canola, and potato in growth chambers simulating the light and temperature of an extreme nuclear winter at tropical and temperate sites. In the tropical chamber (18–20 °C, 200 μmol m^-2^ s^-1^ PAR), all three crops produced viable yields. Wheat yielded 2.1–2.3 t/ha (*n*=3 well-watered, *n*=3 water-stressed pots), 60% of the global average, and single-pot observations of canola and potato suggested biological yields comparable to global averages. In the temperate chamber simulating nuclear winter irradiance (60–360 μmol m^−2^ s^−1^), wheat stems collapsed under their own weight. Although hand-harvesting recovered 0.6–2.8 t/ha of grain, mechanical field harvest of a flat canopy would recover substantially less. This failure mode was not observed in a higher-light control chamber and is not captured by existing crop models, which may therefore overestimate temperate cereal production under nuclear winter. Canola produced comparable yields under both temperate light regimes without lodging. Empirical screening of additional staples is needed to identify which remain viable under nuclear winter.
