## Supplementary material for "Crop yields under simulated nuclear winter: a growth chamber experiment": Data

### Sheet: README
CROPS YIELDS UNDER SIMULATED NUCLEAR WINTER:
A GROWTH CHAMBER EXPERIMENT
EXPERIMENTAL OVERVIEW
Wheat, canola, and potato were grown in three growth chambers at Penn State
University from May 2025 to March 2026, simulating nuclear winter conditions.
One tropical chamber (Conviron) and two temperate chambers (Percival 5 = low-light,
Percival 8 = high-light control) were used. Within each chamber, pots were assigned
to well-watered (~70% PAW) or water-stressed (~40% PAW) treatments.
POT NAMING CONVENTION
Format: [Chamber] [treatment] [crop][pot number]
C = Conviron (tropical); P5 = Percival 5 (low-light); P8 = Percival 8 (high-light)
ww = well-watered; ws = water-stressed
SW = spring wheat; WW = winter wheat; SC = spring canola; WC = winter canola; P = potato
Example: P5 ww WW1 = Percival 5, well-watered, winter wheat pot 1
SHEETS
Harvest_Wheat — Wheat harvest data with yield calculations (n=12 pots)
Harvest_Canola — Canola harvest data with yield calculations (n=7 pots)
Harvest_Potato — Potato harvest data with yield calculations (n=6 pots)
Height — Weekly plant height measurements (cm)
CO2 — CO2 concentration readings (ppm) in the two Percival chambers
Variables — Definitions of variables used in the spreadsheet
HARVEST DATA NOTES
Wheat grain yields are standardized to 135 g/kg moisture content.
Canola seed yields are standardized to 90 g/kg moisture content.
Potato yields are reported as tuber fresh weight (no moisture adjustment).
Yield (t/ha) is calculated from pot area (0.093025 m²).
GRAIN SUBSAMPLE NOTE: Most wheat pots used a 100-grain subsample for moisture
determination. The following pots had fewer grains and used the total grain
count as the subsample (the subsample weights reflect the actual number of grains):
P8 ww WW3: 63 grains
P8 ws WW1: 73 grains
P8 ws WW3: 74 grains
P5 ws WW1: 13 grains
P5 ws WW3: 91 grains

### Sheet: Harvest_Wheat
pot_id	chamber	treatment	cultivar	harvest_date	head_fw_g	grain_fw_g	grain_subsample_fw_g	grain_subsample_dw_g	straw_fw_g	straw_dw_g	moisture_content	adjusted_mass_g	yield_t_ha
C ww SW1	Tropical	Well-watered	Glenn	10/13/2025	24.3	17.32	2.57	2.24	66.74	36.83	0.128405	17.4521	1.87606
C ww SW2	Tropical	Well-watered	Glenn	10/16/2025	26.97	18.75	2.65	2.33	53.06	38.25	0.120755	19.0588	2.04878
C ww SW3	Tropical	Well-watered	Glenn	10/13/2025	28.89	20.43	2.83	2.47	73.07	43.66	0.127208	20.614	2.21597
C ws SW1	Tropical	Water-stressed	Glenn	11/04/2025	36	24.11	3.26	2.58	63.72	45.18	0.208589	22.0589	2.37128
C ws SW2	Tropical	Water-stressed	Glenn	11/03/2025	29.99	20.99	2.84	2.49	38.3	31.69	0.123239	21.2754	2.28706
C ws SW3	Tropical	Water-stressed	Glenn	11/03/2025	31.24	21.37	3.26	2.83	41.15	31.64	0.131902	21.4465	2.30546
P8 ww WW1	Temperate high-light	Well-watered	TAM 114	03/04/2026	45.32	22.02	5.64	5.03	230.6	100.8	0.108156	22.7034	2.44057
P8 ww WW2	Temperate high-light	Well-watered	TAM 114	03/04/2026	39.88	10.78	6.07	5.52	313.56	140.18	0.0906096	11.3332	1.2183
P8 ww WW3	Temperate high-light	Well-watered	TAM 114	03/04/2026	33.41	3.59	3.59	3.21	341.41	145.91	0.10585	3.71098	0.398923
P8 ws WW1	Temperate high-light	Water-stressed	TAM 114	03/12/2026	22.3	4.45	4.45	3.99	212.54	96.06	0.103371	4.61272	0.495858
P8 ws WW2	Temperate high-light	Water-stressed	TAM 114	03/04/2026	30.99	14.34	6.07	5.47	154.55	72.34	0.0988468	14.9393	1.60595
P8 ws WW3	Temperate high-light	Water-stressed	TAM 114	03/12/2026	21.34	4.32	4.32	3.79	186.57	84.96	0.122685	4.3815	0.471003
P5 ww WW1	Temperate low-light	Well-watered	TAM 114	03/24/2026	41.65	27.51	4.91	4.38	218.9	100.61	0.107943	28.3705	3.04977
P5 ww WW2	Temperate low-light	Well-watered	TAM 114	03/19/2026	47.12	30.02	5.48	5.02	209.95	101.17	0.0839416	31.792	3.41758
P5 ww WW3	Temperate low-light	Well-watered	TAM 114	03/19/2026	33.13	18.06	4.59	4.02	219.5	104.24	0.124183	18.2858	1.96569
P5 ws WW1	Temperate low-light	Water-stressed	TAM 114	03/20/2026	1.82	0.64	0.64	0.54	90.93	39.75	0.15625	0.624277	0.0671086
P5 ws WW2	Temperate low-light	Water-stressed	TAM 114	03/19/2026	19.77	12.5	5.07	4.54	122.14	54.65	0.104536	12.9402	1.39105
P5 ws WW3	Temperate low-light	Water-stressed	TAM 114	03/24/2026	11.02	3.7	3.7	3.32	94.36	52.21	0.102703	3.83815	0.412593

### Sheet: Harvest_Canola
pot_id	chamber	treatment	cultivar	harvest_date	pods_fw_g	seed_fw_g	seed_subsample_fw_g	seed_subsample_dw_g	straw_fw_g	straw_dw_g	moisture_content	adjusted_mass_g	yield_t_ha
C ws SC 1	Tropical	Water-stressed	NC155 TF	11/11/2025	38.94	20.53	1.52	1.43	41.31	39.06	0.0592105	21.2246	2.2816
C ws SC 2	Tropical	Water-stressed	NC155 TF	11/11/2025	45.63	18.82	1.65	1.55	80.75	75.76	0.0606061	19.4279	2.08846
C ww SC	Tropical	Well-watered	NC155 TF	11/11/2025	36.65	18.49	1.44	1.34	82.21	77.27	0.0694444	18.9077	2.03254
P5 ww WC	Temperate low-light	Well-watered	Wichita	02/23/2026	51.74	27.94	2.29	2.16	86.71	80.22	0.0567686	28.9603	3.11318
P5 ws WC	Temperate low-light	Water-stressed	Wichita	02/23/2026	37.08	19.85	2.09	1.95	66	61.89	0.0669856	20.352	2.1878
P8 ww WC	Temperate high-light	Well-watered	Wichita	02/23/2026	50.6	27.29	2.28	2.14	77.58	72.74	0.0614035	28.1476	3.02581
P8 ws WC	Temperate high-light	Water-stressed	Wichita	02/23/2026	40.86	23.88	2.33	2.18	69.49	64.45	0.0643777	24.5524	2.63933

### Sheet: Harvest_Potato
pot_id	chamber	treatment	cultivar	harvest_date	tuber_fw_g	tuber_sub_fw_g	tuber_sub_dw_g	other_fw_g	other_dw_g	yield_t_ha
C ww P	Tropical	Well-watered	Red Norland	10/24/2025	516.27	5.88	0.99	15.36	13.82	55.498
C ws P	Tropical	Water-stressed	Red Norland	11/10/2025	218.36	5.75	0.94	1.46	1.26	23.4733
P8 ww P	Temperate high-light	Well-watered	Red Norland	01/06/2026	213.7	4.05	0.66	17.5	10.94	22.9723
P8 ws P	Temperate high-light	Water-stressed	Red Norland	12/11/2025	28.17	4.72	0.87	3	2.62	3.0282
P5 ww P	Temperate low-light	Well-watered	Red Norland	01/28/2026	137.81	4.43	0.81	5.87	1.83	14.8143
P5 ws P	Temperate low-light	Water-stressed	Red Norland	12/11/2025	102.37	4.72	0.96	5.34	4.19	11.0046

### Sheet: Height
pot_id	chamber	treatment	species	plant_number	2025-05-14	2025-05-21	2025-05-28	2025-06-04	2025-06-11	2025-06-18	2025-06-27	2025-07-02	2025-07-09	2025-07-16	2025-07-23	2025-07-30	2025-08-06	2025-08-13	2025-08-20	2025-08-27	2025-09-04	2025-09-11	2025-09-18	2025-09-26	2025-10-01	2025-10-09	2025-10-16	2025-10-24	2025-10-29	2025-11-05	2025-11-12	2025-11-19	2025-11-26	2025-12-03	2025-12-10	2025-12-16	2025-12-23	2025-12-30	2026-01-06	2026-01-13	2026-01-21	2026-01-29
C ww SW1	Tropical	Well-watered	Spring Wheat	1	14.2	26.6	36.4	42.6	47.6	59.1	69.2	71.6	73	75	75.6	76.8	77.5	77.7	73	72	66.5	66.5	67	60	58.2
C ww SW1	Tropical	Well-watered	Spring Wheat	2	13	24.3	32.7	39.6	49.3	60.7	74.5	75.6	77.6	77	77.8	78.5	79	79.5	75	70	67	67.2	57	60	56
C ww SW1	Tropical	Well-watered	Spring Wheat	3	14.3	28.4	37.5	44.1	50.2	60.1	71.2	71.8	72.7	73	74	74.6	80	80	71	71	77.5	73	72.5	74	73.6
C ww SW2	Tropical	Well-watered	Spring Wheat	1	12.4	24.8	36	40.4	45.7	61.7	70.3	75	77.4	77.6	77.6	79.5	80	80	79	80	78	70	70	70	70
C ww SW2	Tropical	Well-watered	Spring Wheat	2	16.2	22	37.7	40.7	55.2	62.1	72.2	73.5	75.6	75.9	76	79	80	80.2	78	74	78	72	71.5	57	57
C ww SW2	Tropical	Well-watered	Spring Wheat	3	16.3	36.3	45.5	46.9	49.7	63.2	74.1	75.7	78.5	79	79.3	80	81.5	81.3	70.5	70	74	62	61	39	39
C ww SW3	Tropical	Well-watered	Spring Wheat	1	16.8	33	39	41.9	51	67.2	78.6	80.5	82.5	83	83.5	84.5	85	85.2	78	74	76	67	67	77	77.4
C ww SW3	Tropical	Well-watered	Spring Wheat	2	13.7	29.8	41.8	43.1	55.6	60.4	66.8	72	73.4	73.5	73.7	78	78.2	78.3	71.5	70	71.5	66	66	56	56
C ww SW3	Tropical	Well-watered	Spring Wheat	3	18	27	36.2	45.5	51.1	64.2	76.6	78.5	81.7	81.6	81.9	82.8	82.9	83	76.5	77	77	76	77.5	77	77
C ww SC	Tropical	Well-watered	Spring Canola	1	4	8	11.3	13	21.5	22.8	27.3	35.8	43.8	70	90.5	100	99.5	99.6	99.6	101	79	104	100.5	99	97.5	94	85.5	81	85.5	83.5
C ww SC	Tropical	Well-watered	Spring Canola	2	8.3	10.8	14	16.4	23.5	22.6	31.1	32.5	40.5	60.5	82.5	99.5	98	104	104.2	87	90	84	89	90.5	88	88	86	83	86.7	87
C ww SC	Tropical	Well-watered	Spring Canola	3	6	11.7	15.6	17	20.2	22.7	28.9	33	38.8	47	47.5	48	53	53	52	75	92	107.5	111.5	99	98	124	143	148	160	169
C ww P	Tropical	Well-watered	Potato	1	4.7	14.6	22.1	29	38.5	45.2	47	47.6	48	48.5	49	50	50	52	52	46	48	46	45.5	44	45	45
C ws SW1	Tropical	Water-stressed	Spring Wheat	1	12.2	27.1	36.5	40.7	48.4	56.1	65.1	65.5	69.7	69.9	70.1	71	71.6	72	65	65.5	64.7	75	74.3	63	63
C ws SW1	Tropical	Water-stressed	Spring Wheat	2	18.3	33.8	45	48.5	51	60	70.5	71.1	73	76.4	76.5	77	77.5	77.5	70	69.5	68.6	68.5	68.5	67	66
C ws SW1	Tropical	Water-stressed	Spring Wheat	3	16.3	34.3	43	43.7	48	61.4	66.7	67	71.8	71.5	71.7	72.3	72.5	72.5	67	65	63	64	64.7	63	64
C ws SW2	Tropical	Water-stressed	Spring Wheat	1	11.7	22.7	34.6	41.5	44	49.8	62.7	63	68.6	68.7	69.3	70	70.5	70.6	70	70.2	70	70	69.8	70	70
C ws SW2	Tropical	Water-stressed	Spring Wheat	2	14.2	30	33	43.3	45.8	55.2	64.6	65	69.2	69.4	66.6	66.5	67	67	63	60.7	64.5	42	42	42	42
C ws SW2	Tropical	Water-stressed	Spring Wheat	3	13.9	23	34.8	41.2	48.2	57.5	66.7	66.7	74.1	75	74.3	74.5	74.5	74.6	72	73.6	73	61.5	61.5	73	73
C ws SW3	Tropical	Water-stressed	Spring Wheat	1	18.4	35	35	43.2	43.5	57	68.5	68.7	71.3	71.5	71.7	71.5	71.5	71.7	70	70	69	68.5	68.2	70	70
C ws SW3	Tropical	Water-stressed	Spring Wheat	2	14.3	31.8	40.4	42.2	47.7	60.6	62.5	63.5	70	71	71.2	71.3	71.5	71.5	63	57	59	57	57	57	57
C ws SW3	Tropical	Water-stressed	Spring Wheat	3	18.3	38.1	43.3	45	49.7	60.5	66.8	67.2	70.6	71	71	71.5	72	72	72	73	70.5	71	70.5	70.5	70.5
C ws SC 1	Tropical	Water-stressed	Spring Canola	1	4.8	10.8	14.5	15	22.8	22	24.5	30.2	37.5	65	78.2	79.4	80.5	80.5	78	79	77	80.7	82	83	81	83	83	82.5	84.5	77
C ws SC 1	Tropical	Water-stressed	Spring Canola	2	8.9	11	15.2	16	21.5	21.5	26	33.7	59.7	76.4	81	81.2	82.5	82.6	81	81.5	80	81.3	81	80.4	79.5	64	69	72	71	73.5
C ws SC 1	Tropical	Water-stressed	Spring Canola	3	8.7	11	13.8	15.8	19	22.9	25.2	31.4	50	71.5	82.8	87.5	88	89	88	87.5	87	83.3	83	79.5	79	73	72	73	74	73
C ws SC 2	Tropical	Water-stressed	Spring Canola	1	8.2	9.7	15.5	16	24.2	26.1	29.6	33	35.2	42.5	48	63.5	75	75.3	75.3	79	92.7	97	92.6	93.2	87.5	93	94.5	85.5	87	86
C ws SC 2	Tropical	Water-stressed	Spring Canola	2	8.6	9.8	15	15.3	21.5	21.8	26.4	31.7	33	34	40.5	41	69.5	73	73.5	81.5	92.5	91.5	89	93.5	91.2	92	92	84	84.5	83
C ws SC 2	Tropical	Water-stressed	Spring Canola	3	4.8	7.7	13.3	14	21	23.2	27.5	30.5	32	36	43	52	55	85	88	87.5	89.5	91.6	81.5	91.5	92.2	90	86	70.5	74	70
C ws P	Tropical	Water-stressed	Potato	2	2.6	11.7	19	22.5	29	35.2	36	36.4	37	37.5	37.7	38	39	39	39	28	32	32.6	31.5	29	29.5	29.5
P8 ww WW1	Temperate high-light	Well-watered	Winter Wheat	1			5.2	8.2	14.7	16.7	25.5	26	26.2	26	26.6	26.8	26.8	26.6	26.5	25.2	27	28.2	31.8	40.7	45.5	48	55.2	59.2	61.5	68.5	77.7	87	95.5	101.3	115	118.5	118	119	120	117	117	117
P8 ww WW1	Temperate high-light	Well-watered	Winter Wheat	2			5.7	7.7	13.7	19.5	22.3	23	23	23.2	23.4	23	23.2	23	23	22.7	22.8	23.8	28.2	37.6	40.2	45.5	55.6	59.1	63	71.3	80.6	91.8	100	105.5	113	119	116	116	118	116	115	115
P8 ww WW1	Temperate high-light	Well-watered	Winter Wheat	3			8	9.7	13.2	15.5	19.5	20.7	22.4	24.6	25.4	25.5	25.5	25.3	25	25.1	25	28	31.1	32.9	40.6	46	54.8	62.3	68.6	77.5	85.3	96	106.5	111	124	125	126	126.5	125	125	126	126
P8 ww WW2	Temperate high-light	Well-watered	Winter Wheat	1			10.1	12.5	15.7	23.1	25.2	25.3	27.5	28.5	29	29.6	29.8	29.8	27.5	28	29.5	32	37.4	45.8	50	55.6	64	71	85	86	90.2	92	100	124.5	114	123	124	101	106	107	121	104.5
P8 ww WW2	Temperate high-light	Well-watered	Winter Wheat	2			7.9	11.2	17.9	22.2	29.3	29.3		28.6	29.5	30	30.5	30.6	30.2	31	31.2	39.5	40.7	47.3	51.6	55.5	62.3	72.3	78.5	82.7	87.5	96	102.5	112	116	112	114	111	116	118	113	116
P8 ww WW2	Temperate high-light	Well-watered	Winter Wheat	3			8.3	11.1	14.7	19	21.6	22.1	24.5	26	26	26	26.5	26	25.6	25.6	25.7	31.4	35.5	45.7	50.5	59.5	67	83	89	96	105	110.5	114	120.5	122	123	124	124	122	126	122	122
P8 ww WW3	Temperate high-light	Well-watered	Winter Wheat	1			7.4	10.5	16.6	18.7	24.5	24.6	24.7	24.6	25	26.2	26.5	26.5	24	27.5	27.5	29.8	36.1	38.7	43.1	50	54.3	61.6	67	77.5	86.4	99	107.8	112	123.5	126.5	126	123	120.5	127	127	121
P8 ww WW3	Temperate high-light	Well-watered	Winter Wheat	2			7	8.7	14.7	15.5	22.6	22.6	22.7	23	23.8	23.9	24	24.7	24.7	24.8	29	28.5	34.1	42.4	45	49.5	55	61.6	65	75.5	83.8	99.5	103.5	111.5	119	122	124	125.5	124.5	124	122	121
P8 ww WW3	Temperate high-light	Well-watered	Winter Wheat	3			8	9.9	15.6	18.1	24	24.2	24.5	24.2	24.3	25.5	25.9	25.5	26.2	27.5	27.1	27.6	35	37.7	42.4	48	52.3	62.5	66.1	73	83	94.4	107.5	112	118	123	125	123	124	123	125	122
P8 ww WC	Temperate high-light	Well-watered	Winter Canola	1			2.8	3.7	6.5	12.3	16.9	17.6	18.3	18.3	18.6	19	19	19	18.2	19.1	19.7	19	19.1	19.1	20.5	26	37.2	66.5	87.5	105.5	114	124	127	126.5	129	133	128	129	127.5	128.5	127.5	131
P8 ww WC	Temperate high-light	Well-watered	Winter Canola	2			1.9	3	4.6	9.5	10.8	10.9	11	12	16	16.3	16.4	16	13.3	14	14.6	17	17.8	16.8	19.5	21	21.8	28	32.6	38.5	38.5	47.3	55	61.5	64.5	67	68.5	68	68.5	68	68.5	68.5
P8 ww WC	Temperate high-light	Well-watered	Winter Canola	3			4.3	5.4	7.7	12	19	19.3	19.5	19.6	19.8	20	20.2	20	18.3	18.1	18.5	18.5	18.5	18	20.2	25.5	32.6	44	55.7	79	100	113.5	124	126	127	125	126	126	125	128	129	130
P8 ww P	Temperate high-light	Well-watered	Potato	1			5	9.5	14	15.5	24.6	25.5	27.1	27	27.3	27	27	27.5	29.5	28.6	29.5	30	30.3	29	29.2	29.2	29	29	29.1	29.1	26	21.8	21	20.7	21.5	16.5	8
P8 ws WW1	Temperate high-light	Water-stressed	Winter Wheat	1			9.5	11.1	14.7	20.4	21.8	22.6	24.5	26.5	26.5	26.7	26.8	26.9	27.3	27.2	27.2	30.4	31.5	36.1	41	48.6	54	59.5	67.5	74.5	83	93	100.5	109	111	111	114.5	111	111	113	112.5	112.5
P8 ws WW1	Temperate high-light	Water-stressed	Winter Wheat	2			8.7	11.1	16.3	20.7	22.6	25.2	25.3	25.2	25.7	26.2	26.7	26.1	24.6	26.7	26.7	26.5	33	34.6	39.7	46	51.5	57	63.6	72.5	82	91	99.5	107	112	113	115	112	116	112.5	114	115.5
P8 ws WW1	Temperate high-light	Water-stressed	Winter Wheat	3			10	11.2	16	21.5	23.5	23.7	24.2	26.8	27.7	27.8	28	28	27.5	27.5	27.8	30.1	30.7	36.5	41.5	48.6	54.1	60.5	70.6	78.5	87.5	100.2	107.5	116	118	117	117	116.5	116.5	116	116	117
P8 ws WW2	Temperate high-light	Water-stressed	Winter Wheat	1			7.5	12	19.5	21.5	30.1	30.8	30.9	30	30.5	31.7	32	32	30	30.2	29.5	29.6	29	34.5	37.7	41	47.4	57.9	60.2	69.2	82.3	92.5	97	108	113	115	114	113	113.5	113.5	114	116
P8 ws WW2	Temperate high-light	Water-stressed	Winter Wheat	2			8.6	13.2	18.5	23.5	28.4	28.3	28.3	28	28.5	28.5	28.5	28.6	28.5	28.6	28.1	28	30.1	34.2	39	45.2	52.1	61.2	66	70	81.2	92.5	100	100	112	114	113	112	114	112.5	113	112.5
P8 ws WW2	Temperate high-light	Water-stressed	Winter Wheat	3			7	11	15.8	21.6	25.1	25.2	25.1	25.5	27.3	27.4	27.5	27.7	27	27.5	27	26.5	30.5	32.5	36.6	41.7	43.5	52.7	61	68	77.4	87	90.5	99	107.5	107	108	108	110	106	108	107.5
P8 ws WW3	Temperate high-light	Water-stressed	Winter Wheat	1			8.6	10	13.8	19	20.5	21	23.2	24.8	24.8	24.9	25	25.8	24.5	24.3	25	26.1	28.5	35	38.5	43.6	49.2	51	57.2	61.1	68.5	76.3	79	79	85	87	88	87.5	89	88.5	116	87
P8 ws WW3	Temperate high-light	Water-stressed	Winter Wheat	2			7.4	8.8	12.6	13.2	15	18.6	19.1	18.8	19.1	21	21.3	21.5	21.5	24.6	25.1	26.6	33.6	35.2	41	44.5	47.7	54.6	65	65.5	65.7	71.6	72.3	72	72.5	72	71	65	74	66.5	65	66
P8 ws WW3	Temperate high-light	Water-stressed	Winter Wheat	3			9	11.5	16.3	22	23.8	24	25.1	27.4	27.8	27.8	27.9	27.8	27.9	28.5	27.7	29.4	31.7	35.1	37.6	43.4	48.5	55	63.2	69.5	78	81.7	87.5	91.8	99	99.5	99.5	99	101	99	102	100
P8 ws WC	Temperate high-light	Water-stressed	Winter Canola	1			2.9	4.5	5.5	9.7	14.3	14.6	14.8	15.5	15.9	16	16.3	16	15.4	15.5	15	15	14.5	14.5	17.7	23	31.6	52.5	71	95.5	109	118	126	126	132	133	122	122.5	123.5	124.5	127	127
P8 ws WC	Temperate high-light	Water-stressed	Winter Canola	2			4.3	5.3	7.1	13.8	16.9	17	17.5	17.7	18.6	18.8	18.9	18.9	15.3	17.7	15.4	16.3	16.4	17.2	17.4	24.2	25	32	41	59.5	88	112	121	125	125	123	131	126	126.5	123	124	130
P8 ws WC	Temperate high-light	Water-stressed	Winter Canola	3			4.4	5.6	9.4	12.7	17.3	17.3	17.3	17.9	17.9	18.1	18.2	18.2	17.3	15.2	15.5	16.6	16.6	15.1	20.2	20.5	27	36.5	47.3	69.5	98.5	115	119	123.5	131	131	124	125	127	132.5	128	126
P8 ws P	Temperate high-light	Water-stressed	Potato	1				2.3	5	6.5	8.5	10.7	10.7	10.3	10.7	11	11.5	12	11.5	12	12	11.5	11.3	10.7	11.2	11.2	11	11	11	10.8	8	7	7	6.5
P5 ww WW1	Temperate low-light	Well-watered	Winter Wheat	1			8.7	13.1	19	21.8	29	29.2	29	28.5	31.6	31.7	31.9	31.9	31.5	32.3	32.8	38.3	50.5	53	57	59.5	63	67.5	71.7	81	86.5	91.2	101	85.5	85	101	98.5	100	91.5	103	100
P5 ww WW1	Temperate low-light	Well-watered	Winter Wheat	2			8.7	15	20	23.5	31	31.5	31.7	31.5	31.8	31.9	32	32.6	34	34	36.5	39.5	43	54.6	60	62.2	68	72.2	74	81.5	85	92.5	93	93	92	97	94	91.5	93	101	95.5
P5 ww WW1	Temperate low-light	Well-watered	Winter Wheat	3			6.5	9.4	17.3	18	28.2	28.2	28.4	28	28	28.4	28.6	29	28.5	28.5	32.2	30.7	42.8	52.7	52.6	55.3	61	62	64	68.3	75.5	77.5	78	76.5	79	91	92.5	92	89	92	89.5
P5 ww WW2	Temperate low-light	Well-watered	Winter Wheat	1			7.6	12.5	17.6	21.2	28.2	28.2	28.5	28.2	29.9	30	30.2	30.5	31	31.3	33.1	32.5	45.5	53.9	53.9	59.5	67.5	69.7	77	87.5	95	107	117	116	111	115.5	111	112	111	113	83.5
P5 ww WW2	Temperate low-light	Well-watered	Winter Wheat	2			9	14.4	20	22.8	30	30.3	31.7	31.8	31.9	32.1	32.6	33.5	33	32.6	35.5	38.5	45.4	58.6	59.8	61.5	61.5	67.7	75.6	81	81	86	102.5	99	81	107	87.5	81	84	83	75
P5 ww WW2	Temperate low-light	Well-watered	Winter Wheat	3			7.5	10.5	17.3	19.2	27.5	27.6	28.4	28	29	29.5	29.6	30.6	29	29.3	33.5	33.7	43.5	55.1	56.1	60.5	63.4	70.5	78	82.7	87.5		78	125	86	86	101	87.5	105	86	53
P5 ww WW3	Temperate low-light	Well-watered	Winter Wheat	1			7.5	8.7	13.5	16	20.6	21.7	21.8	22.1	22.1	22.4	22.4	22	25.5	28.5	26.1	31.5	34.8	36.2	41	54.6	54.5	60.5	62	65	75.5	83.6	93	100.5	100	105	107	107	106.5	109	111
P5 ww WW3	Temperate low-light	Well-watered	Winter Wheat	2			8.8	12	18.8	19.2	29.5	29.5	29.6	29.7	29.5	29.5	29.5	29.4	31.2	31	31	35.4	35.5	44.8	54.8	54.5	56.1	59.6	59.6	65	76	83.5	91	104	104	106	114	101	108	101	110
P5 ww WW3	Temperate low-light	Well-watered	Winter Wheat	3			8.6	11.2	14	17.7	20.5	20.6	21	21.3	23.3	24.8	25.4	24.6	26.7	25.6	26.5	27.5	32.5	40	48	47.5	51.2	54.5	60.5	66.5	80.5	91.5	106	110.5	113	124	130	124	126	126	123
P5 ww WC	Temperate low-light	Well-watered	Winter Canola	1			2	4.2	6.3	6.5	11.5	11.5	11	11.1	11.1	11.4	11.5	11.3	11.8	12.4	14.8	17.5	22.3	26.6	29	37.7	40	44	45.1	52.2	55	74	103.5	110	118	129	129	129	130	132	127.5	131
P5 ww WC	Temperate low-light	Well-watered	Winter Canola	2			4	5.1	7.1	10.4	15.2	15.5	15.2	15.3	15.6	15.6	15.6	15.5	16.2	15.6	16.2	20	24.6	30.5	35.1	41.1	44	46	48.8	64	95.5	114	133	128	122.5	126	131.5	131	135	135	135	128
P5 ww WC	Temperate low-light	Well-watered	Winter Canola	3			3.6	4.6	6.5	9.8	14	14.5	14.5	13.7	13.6	13.6	14.5	14.6	13	14.4	15	17	22.5	26.5	29.5	34.6	38.2	41.5	44.7	55	81	109	116	121	116	131	129	126	128	130	129	133.5
P5 ww P	Temperate low-light	Well-watered	Potato	1				2	4.3	7.5	13.5	14.8	14.8	14.9	15	15.2	15.3	15	14.2	16.5	14	14.5	14.5	14.3	14.5	14.5	15	15	15	15.2	12.5	14.5	14	14	11.3	11.5	12	11	10.5	11	10.5
P5 ws WW1	Temperate low-light	Water-stressed	Winter Wheat	1			10.3	15.7	21.5	23.8	29.5	29.6	29.6	29.6	30.6	31	33.3	35.5	34.3	34.6	35.7	41.4	44	53.7	56	61	64.5	69	74	75	78	88.1	98	87	103	105	87	94	85	91.5	84
P5 ws WW1	Temperate low-light	Water-stressed	Winter Wheat	2			10.6	14.4	20.6	26.2	31	31.5	31	31	31.2	33.5	34	34	33.5	33.7	36.1	37.3	45.8	46.5	56.7	59.6	64.7	65	65.2	68.5	81.5	81	78	78	78.5	79.5	74	89	80	79	79
P5 ws WW1	Temperate low-light	Water-stressed	Winter Wheat	3			9.2	14.7	20.4	22.5	29.2	29.3	29.3	29.3	29	29.1	30.5	31	30.6	30.7	32.8	32.8	37.7	50.6	51	55.7	55.9	56.3	59.2	65	77.5	69.5	68	70	70	72	70	69	69	79	69
P5 ws WW2	Temperate low-light	Water-stressed	Winter Wheat	1			7.6	9.6	16.4	16.8	26.5	26.7	26.7	26.8	27	27	27.2	27	27.9	29.5	29.4	35	34.9	39.9	50.4	53.8	54	62	62.7	71.1	82.5	92.6	101	107	109	72	109	110	109	115	100	96.5
P5 ws WW2	Temperate low-light	Water-stressed	Winter Wheat	2			6.1	10	17.2	17.7	27.6	27.9	28	28.3	28.2	28.7	28.9	28.9	32	32.1	32	34	42	42.2	47	56.8	57.8	60.1	64.7	72.7	83	95.5	106	110	110	108	109.5	109.5	97.5	99	111	82
P5 ws WW2	Temperate low-light	Water-stressed	Winter Wheat	3			6.8	10.4	18.3	19.5	29.2	29.2	29.3	29.3	29.3	29.5	29.5	29.6	33	32.5	32.2	38.5	40.6	43.6	54.3	57.1	57.5	61.6	62	68	70.2	70.5	106.5	69.5	69.5	95	73.5	73	63	70.5	73	73
P5 ws WW3	Temperate low-light	Water-stressed	Winter Wheat	1			8.5	11.3	18.1	18.4	26.5	27.1	27.5	27.6	27.5	27.6	28	30.5	31.2	30.6	30.9	34	33	38.8	46.2	49.4	53	54.6	55	64.6	74.5	90	96	94	97	90	96.5	96	78	100.5	77
P5 ws WW3	Temperate low-light	Water-stressed	Winter Wheat	2			9.7	13.1	18.5	23.5	29	29	29.1	29.8	29.6	31	32.5	33.8	33.2	32.7	34.4	35	36.2	45.7	49.5	50	53.4	54.5	57.8	66.5	75	88	91.5	93.5	94.5	92.5	90.5	91	93.5	93	92
P5 ws WW3	Temperate low-light	Water-stressed	Winter Wheat	3			9.9	12.2	15.5	22	25.6	25.8	25.8	26	26	26	26.2	29	27.5	28.5	30.3	33.3	36.5	39.2	45.6	50	52	56	57.5	60.2	66.5	98.5	85.3	92	111.5	105	89	93	91.5	90	90.5
P5 ws WC	Temperate low-light	Water-stressed	Winter Canola	1			3.6	5.1	7.2	10.2	14.3	14.5	14.7	14.6	15.2	15.2	15.2	15.3	14.7	14.3	15.5	16.6	18.7	24	27.5	34	36	41.1	45.5	51	57	79.6	117	121	123	121	129	119	126	127	132	130
P5 ws WC	Temperate low-light	Water-stressed	Winter Canola	2			3.5	5	6.5	10.6	14.2	14.5	14.7	14.9	14.8	15.5	15.6	16	16.2	16	15	16.4	20.1	25.2	27.3	32.5	37.5	44.6	47	49.5	57.5	85.7	107	119	120	121	126	129.5	130	125	128	123.5
P5 ws WC	Temperate low-light	Water-stressed	Winter Canola	3			2.1	4.4	6.4	8.4	13.7	13.8	13.8	14.2	14	14.7	14.7	14.9	13	14.5	16.3	18	21.7	26.7	29	35	39	43	45.6	55.5	82	104.6	106	126.5	130	130	130	131	131	128	131	131
P5 ws P	Temperate low-light	Water-stressed	Potato	1			3.6	7.2	11.5	13.9	18	18	20	18.6	18.7	19	19	20.5	17	21	18.5	19	18.5	18	18	18	20	20	20	20.5	19.5	19.8	15.3	16

### Sheet: CO2
date	percival_5_ppm	percival_8_ppm
2025-08-05	409	473
2025-08-06	463	503
2025-08-03	511	546
2025-08-18	480	513
2025-08-20	460	513
2025-08-25	474	533
2025-08-26	440	516
2025-08-27	503	558
2025-08-28	518	558
2025-08-29	477	527
2025-09-08	548	597
2025-09-09	530	557
2025-09-10	580	629
2025-09-11	561	587
2025-09-15	584	632
2025-09-18	504	532
2025-09-22	497	520
2025-09-25	520	543
2025-10-01	499	523
2025-10-09	582	456
2025-10-10	558	597
2025-10-14	562	500
2025-10-16	534	448
2025-10-20	572	545
2025-10-29	536	478
2025-11-03	562	556
2025-11-05	543	512
2025-11-12	555	524
2025-11-19	503	475
2025-11-21	521	505
2025-11-24	520	498
2025-11-26	510	484
2025-11-28	535	500
2025-12-01	581	522
2025-12-03	576	515
2025-12-20	631	563
2025-12-12	611	472
2025-12-15	586	452
2025-12-16	553	473
2025-12-18	584	501
2025-12-19	575	484
2025-12-22	580	530
2025-12-23	595	524
2025-12-26	585	522
2025-12-30	552	494
2026-01-05	618	585
2026-01-06	683	598
2026-01-09	642	426
2026-01-12	745	426
2026-01-13	643	499
2026-01-15	635	470
2026-01-21	639	508
2026-01-23	687	520
2026-01-27	656	520
2026-01-29	686	542
2026-02-03	690	566
2026-02-16	693	555
2026-02-17	719	629
2026-02-20	657	601
2026-02-23	677	592
2026-03-06	637	752
2026-03-12	555	681
2026-03-18	581
2026-03-20	603

### Sheet: Variables
Sheet	Variable	Description
Harvest_Wheat
	pot_id	Unique pot identifier
	chamber	Growth chamber (Tropical, Temperate low-light, Temperate high-light)
	treatment	Water treatment (Well-watered, Water-stressed)
	cultivar	Wheat cultivar (Glenn = spring; TAM 114 = winter)
	harvest_date	Date of harvest (MM/DD/YYYY)
	head_fw_g	Fresh weight of all harvested heads per pot (g)
	grain_fw_g	Fresh weight of threshed grain per pot (g)
	grain_subsample_fw_g	Fresh weight of grain subsample, typically 100 grains (g); see README for exceptions
	grain_subsample_dw_g	Dry weight of grain subsample after 24 h at 105 °C (g)
	straw_fw_g	Fresh weight of non-grain head material per pot (g)
	straw_dw_g	Dry weight of non-grain head material per pot (g)
	moisture_content	Grain moisture content (g/g) = 1 − (subsample_dw / subsample_fw)
	adjusted_mass_g	Grain mass per pot standardized to 135 g/kg moisture (g)
	yield_t_ha	Field-scale yield equivalent from pot area 0.093025 m² (t/ha)
Harvest_Canola
	pot_id	Unique pot identifier
	chamber	Growth chamber
	treatment	Water treatment
	cultivar	Canola cultivar (NC155 TF = spring; Wichita = winter)
	harvest_date	Date of harvest (MM/DD/YYYY)
	pods_fw_g	Fresh weight of all harvested pods per pot (g)
	seed_fw_g	Fresh weight of threshed seed per pot (g)
	seed_subsample_fw_g	Fresh weight of 500-seed subsample (g)
	seed_subsample_dw_g	Dry weight of 500-seed subsample after 24 h at 105 °C (g)
	straw_fw_g	Fresh weight of non-seed pod material per pot (g)
	straw_dw_g	Dry weight of non-seed pod material per pot (g)
	moisture_content	Seed moisture content (g/g) = 1 − (subsample_dw / subsample_fw)
	adjusted_mass_g	Seed mass per pot standardized to 90 g/kg moisture (g)
	yield_t_ha	Field-scale yield equivalent from pot area 0.093025 m² (t/ha)
Harvest_Potato
	pot_id	Unique pot identifier
	chamber	Growth chamber
	treatment	Water treatment
	cultivar	Potato cultivar (Red Norland)
	harvest_date	Date of harvest (MM/DD/YYYY)
	tuber_fw_g	Total tuber fresh weight per pot (g)
	tuber_sub_fw_g	Fresh weight of tuber subsample (g)
	tuber_sub_dw_g	Dry weight of tuber subsample after 24 h at 105 °C (g)
	other_fw_g	Fresh weight of non-tuber plant material per pot (g)
	other_dw_g	Dry weight of non-tuber plant material per pot (g)
	yield_t_ha	Field-scale yield equivalent, fresh weight basis, from pot area 0.093025 m² (t/ha)
Height
	pot_id	Unique pot identifier
	chamber	Growth chamber
	treatment	Water treatment
	species	Crop species
	plant_number	Tagged plant number within pot (1–3 for wheat/canola, 1 for potato)
	[date columns]	Stem length on that date (cm)
CO2
	date	Measurement date (YYYY-MM-DD)
	percival_5_ppm	CO₂ concentration in Percival 5 / low-light chamber (µmol/mol)
	percival_8_ppm	CO₂ concentration in Percival 8 / high-light chamber (µmol/mol)
